# Discrete Transcriptional States Define Biphasic Immune Response and Dynamic CMS Transitions in Colorectal Cancer

**DOI:** 10.64898/2026.02.03.703597

**Authors:** Khalid Ishani, Dechen Wangmo, Atef Ali, Travis Gates, Zejie Yan, Ava P. Gustafson, Ella Boytim, Katie Storey, Paolo Goffredo, Justin Hwang, Subbaya Subramanian

**Author notes:** Corresponding authors **Subbaya Subramanian** University of Minnesota Medical School, Department of Surgery, 11-212 Moos Tower, Mayo Mail Code 195, 420 Delaware Street SE, Minneapolis, MN 55455., **Justin H. Hwang** Masonic Cancer Center, University of Minnesota, Minneapolis, MN. Dwan Building 324 425 E River Parkway Minneapolis, MN 55455.

## Abstract

**Background:** Sequential alterations in *APC*, *KRAS*, *TP53*, and *SMAD4* have been proposed as a framework for colorectal cancer progression. Human colorectal cancer datasets have not revealed the biological transitions associated with these mutations. When examining a cohort of TCGA-colorectal tumors grouped as *AK (APC/KRAS), AKP (APC/KRAS/TP53),* and *AKPS (APC/KRAS/TP53/SMAD4)*, we observed no significant differences in immune-cell composition, four previously defined Consensus Molecular Subtypes (CMS1/2/3/4), or transcriptomic clustering between these genomic groups. Therefore, these canonical alterations do not sufficiently characterize the known properties of metastatic progression in human colorectal cancer.

**Methods:** To overcome these limitations, we developed a genetically defined, organoid-based, orthotopic mouse model whereby mouse colon organoids modeling sequential *APC*, *KRAS*, *TP53*, and *SMAD4* alterations were orthotopically injected into the colon. This was followed by RNA-sequence processing, normalization with DESeq2, differential expression, pathway enrichment, and immune/stromal inference. Gene co-expression modules were identified from variance-stabilized mouse expression data, mapped to 1:1 human orthologs, and summarized as eigengenes. A multinomial logistic regression model trained on mouse eigengenes was applied to TCGA-COAD human tumors to assign them to mouse-informed transcriptomic states (AK-like, AKP-like, AKPS-like), which were then used for downstream visualization and comparative analyses.

**Results:** Whole-transcriptome analysis revealed discrete transcriptional states and immune-cell differences between the organoid *AK/AKP/AKPS* groups. Early *TP53* loss led to strong activation of immune pathways, accompanied by increased infiltration of NK and T cells. As tumors progressed with *SMAD4* loss and metastasis, this immune activity collapsed, giving rise to broad immune suppression. CMS classifications also shifted, with AK tumors resembling epithelial CMS2, AKP tumors displaying immune-rich CMS1 features, and AKPS and metastatic lesions adopting mesenchymal CMS4 characteristics. We then applied a progression-based transcriptomic classifier to 460 human colorectal tumors. This reclassification revealed conserved immune remodeling, CMS transitions, pathway-level differences, and significant differences in patient survival.

**Conclusion:** We show that organoid-derived progression profiles reveal hidden evolutionary structure in human colorectal cancer and provide a transcriptional framework for interpreting metastatic potential and clinical outcomes.
