## Supplemental Tables 1-3 for "Discrete Transcriptional States Define Biphasic Immune Response and Dynamic CMS Transitions in Colorectal Cancer"

### Sheet: SP Table 1
Supplementary Table 1: Consensus Molecular Subtype Assignments (Figure 6)
Description: Predicted Consensus Molecular Subtype (CMS) assignments for tumor samples with its associated p- and FDR values
Sample Name	Tumor Group	Predicted CMS Subtype	p-value	FDR
AK_Tu_1	AK Tu	2	0.03	0.038
AK_Tu_2	AK Tu	2	0.043	0.052
AK_Tu_3	AK Tu	2	0.03	0.038
AKP_Tu-1	AKP Tu	1	0.007	0.01
AKP_Tu-2_Rep_1	AKP Tu	1	0.001	0.002
AKP_Tu-2_Rep_2	AKP Tu	1	0.002	0.004
AKPS_Tu-1	AKPS Tu	4	0.003	0.005
AKPS_Tu-2	AKPS Tu	4	0.003	0.005
AKPS_Tu-3	AKPS Tu	4	0.007	0.01
AKPS_TdLN-1_Rep_1	AKPS TdLN	4	0.001	0.002
AKPS_TdLN-1_Rep_2	AKPS TdLN	4	0.001	0.002
AKPS_TdLN-1_Rep_3	AKPS TdLN	4	0.001	0.002
AKPS_Met-1_Rep_1	AKPS Met	4	0.001	0.002
AKPS_Met-1_Rep_2	AKPS Met	4	0.001	0.002
AKPS_Met-1_Rep_3	AKPS Met	4	0.001	0.002
AKPS_LungMet-1_Rep_1	AKPS LungMet	1	0.742	0.775
AKPS_LungMet-1_Rep_2	AKPS LungMet	1	0.789	0.789
AKPS_LungMet-1_Rep_3	AKPS LungMet	1	0.647	0.706

### Sheet: SP Table 2
Supplementary Table 2: Cox Proportional Hazards Model for Overall Survival (Figure 8G)
Description: Cox proportional hazards model results for overall survival (OS), reporting beta (β) coefficients, hazard ratios (HR), 95% confidence intervals (CI), and p-values. Adjusted for AJCC, T, N, and M stages.
Variable	β (coef)	HR	95% CI	p-value
AKP vs AK	0.117	1.12	0.34 – 3.70	0.847
AKPS vs AK	0.254	1.29	0.80 – 2.09	0.303
AJCC stage	0.084	1.09	0.51 – 2.30	0.827
T stage	0.751	2.12	1.26 – 3.56	0.004
N stage	0.381	1.46	0.93 – 2.32	0.103
M stage	0.702	2.02	0.73 – 5.61	0.179

### Sheet: SP Table 3
Supplementary Table 3: Cox Proportional Hazards Model for Progression-Free Survival (Figure 8H)
Description: Cox proportional hazards model results for progression-free survival (PFS), reporting beta (β) coefficients, hazard ratios (HR), 95% confidence intervals (CI), and p-values. Adjusted for AJCC, T, N, and M stages.
Variable	β (coef)	HR	95% CI	p-value
AKP vs AK	0.318	1.37	0.54 – 3.51	0.507
AKPS vs AK	0.459	1.58	1.03 – 2.43	0.036
AJCC stage	−0.127	0.88	0.48 – 1.60	0.678
T stage	0.435	1.54	0.98 – 2.43	0.06
N stage	0.411	1.51	1.01 – 2.25	0.043
M stage	1.317	3.73	1.56 – 8.96	0.003
